# Separating Functions of the Phage-Encoded Quorum-Sensing-Activated Antirepressor Qtip

**DOI:** 10.1101/2019.12.16.877910

**Authors:** Justin E. Silpe, Andrew A. Bridges, Xiuliang Huang, Daniela R. Coronado, Olivia P. Duddy, Bonnie L. Bassler

## Abstract

Quorum sensing is a process of chemical communication that bacteria use to track cell density and coordinate gene expression across a population. Bacteria-infecting viruses, called phages, can encode quorum-sensing components that enable them to integrate host cell density information into the lysis-lysogeny decision. Vibriophage VP882 is one such phage, and activation of its quorum-sensing pathway leads to the production of an antirepressor called Qtip. Qtip interferes with the prophage repressor (cI_VP882_), leading to host-cell lysis. Here, we show that Qtip interacts with the N-terminus of cI_VP882_, inhibiting both cI_VP882_ DNA-binding and cI_VP882_ autoproteolysis. Qtip also sequesters cI_VP882_, localizing it to the poles. Qtip can localize to the poles independently of cI_VP882_. Alanine-scanning mutagenesis of Qtip shows that its localization and interference with cI_VP882_ activities are separable. Comparison of Qtip to a canonical phage antirepressor reveals that, despite both proteins interacting with their partner repressors, only Qtip drives polar localization.
