## Supplementary material for "Separating Functions of the Phage-Encoded Quorum-Sensing-Activated Antirepressor Qtip": SI Tables: TableS1_Strains.xlsx

### Sheet: Strains
Table S1
Strain	Genotype	Reference
V. parahaemolyticus O3:K6	Wild-type; phage VP882 lysogen	(Lan et al., 2009); BCRC 80155
E. coli T7Express lysY/Iq	E. coli str. B, MiniF lysY lacIq(CamR) / fhuA2 lacZ::T7 gene1 [lon] ompT gal sulA11 R(mcr-73::miniTn10-TetS)2 [dcm] R(zgb- 210::Tn10-TetS) endA1 Δ(mcrC-mrr) 114::IS10	NEB
E. coli TOP10	F– mcrA Δ(mrr-hsdRMS-mcrBC) φ80lacZΔM15 ΔlacX74 recA1 araD139 Δ(ara-leu)7697 galU galK λ– rpsL(StrR) endA1 nupG	Invitrogen
E. coli cI857	E. coli; λ cI857 lysogen	(Sussman and Jacob, 1962); gift of Tom Silhavy
