## Supplementary material for "Separating Functions of the Phage-Encoded Quorum-Sensing-Activated Antirepressor Qtip": SI Tables: TableS2_Primers.xlsx

### Sheet: Primers
Table S2
	#	Name	Sequence (5 - 3)	Purpose	Cloning Strategy (if applicable)
1	1	JSO-956	CTCAATGCTCCAGGGCGTTT	For EMSA probe (Pq)	N/A
2	2	JSO-957	GCAGACACGTTGAAGAGTCCAG	For EMSA probe (Pq)	N/A
3	3	JSO-1538	GTGGTGGTGGTGGTGGTGGTGGTGGTGGTGGTGGTGGTGGTGGTGGTG	RecA-activating ssDNA	N/A
4	3	JSO-1425	GTTTTTGAATTCAGGAGGTTAATTAATGATGAATTTTGGTAACGTCATAAGACGACT	pJES-183; Construction of cIVP882-HALO-HIS insert for pH6HTC AmpR based vector (from VP882 gDNA)?? in pH6HTC vector; backbone = JSO-1427/1268 product	EcoRI cloning
5	4	JSO-1426	GTGACCATTTGCCAGATGACACA	pJES-183; Construction of cIVP882-HALO-HIS insert for pH6HTC AmpR based vector (from VP882) in pH6HTC vector; backbone = JSO-1427/1268 product	EcoRI cloning
6	5	JSO-1427	CGGTAGGAATTCGGAAGCGATC	pJES-183; Construction of cIVP882-HALO-HIS pH6HTC AmpR based vector backbone (from pH6HTC Promega vector); insert = JSO-1425/1426 product	EcoRI cloning
7	6	JSO-1268	GAGCCAACCACTGAGGATCT	pJES-183; Construction of cIVP882-HALO-HIS pH6HTC AmpR based vector backbone (from pH6HTC Promega vector); insert = JSO-1425/1426 product	EcoRI cloning
8	7	JSO-1548	GTTTTTTAATTAAGCTCAGCGGTTGACTATTAGTGG	pJES-190; Transfer of cIVP882-HALO-HIS insert from AmpR pH6HTC vector to KanR pRSF vector; backbone = JSO-1549/1550 product	PacI cloning
9	8	JSO-1189	ATGAATTTTGGTAACGTCATAAGACGACTTAGG	pJES-190; Transfer of cIVP882-HALO-HIS insert from AmpR pH6HTC vector to KanR pRSF vector; backbone = JSO-1549/1550 product	PacI cloning
10	9	JSO-1549	CATGGTATATCTCCTTATTAAAGTTAAACAAAATTATTTCTACAGG	pJES-190; Construction of cIVP882-HALO-HIS pRSF KanR based vector (from pRSF-1b Novagen vector); insert = JSO-1548/1189 product	PacI cloning
11	10	JSO-1550	CGCAGCTTAATTAACCTAGGCTG	pJES-190; Construction of cIVP882-HALO-HIS pRSF KanR based vector (from pRSF-1b Novagen vector); insert = JSO-1548/1189 product	PacI cloning
12	11	JSO-1553	ACCGGAAATCTCCAGAGTAGACA	pJES-190; Construction of cIVP882-HALO (no HIS) in pRSF vector	intramolecular reclosure
13	12	JSO-1554	TAATAGTCAACCGCTGAGCTTAATTAACCTAG	pJES-190; Construction of cIVP882-HALO (no HIS) in pRSF vector	intramolecular reclosure
14	13	JSO-1608	CGCATTGAGCGAGGTGAACT	pJES-195; Construction of cIVP882DBD*-HALO-HIS backbone (from pJES-183); insert = JSgblock-119	Gibson
15	14	JSO-1609	AGTCCAGCCTTTAGCCTTCCTA	pJES-195; Construction of cIVP882DBD*-HALO-HIS backbone (from pJES-183); insert = JSgblock-119	Gibson
16	15	JSO-RR104F	GGCCACATTCGCCCAGCTGATCATCGAG	pJES-185; Construction of cIVP882K172A-HALO-HIS	intramolecular reclosure
17	16	JSO-RR104R	TCTTCCGCGTTCGTTTGC	pJES-185; Construction of cIVP882K172A-HALO-HIS	intramolecular reclosure
18	17	JSO-RR105F	AAGGGGCGACGCCATGCAAGCGC	pJES-186; Construction of cIVP882S130A-HALO-HIS	intramolecular reclosure
19	18	JSO-RR105R	ACCTCCAGTGCATAACAC	pJES-186; Construction of cIVP882S130A-HALO-HIS	intramolecular reclosure
20	19	JSO-RR106F	GTGCAAGCTGACCTCTGGACT	pJES-187; Construction of cIVP882G92D-HALO-HIS	intramolecular reclosure
21	20	JSO-RR106R	CCATGAAAGTACCGGAACC	pJES-187; Construction of cIVP882G92D-HALO-HIS	intramolecular reclosure
22	21	JSO-1649	TCGCTTCCGAATTCAGGAGGTTAATTAATG	Random mutagenesis of cIVP882-HALO-HIS	N/A
23	22	JSO-1650	CAGATCCTCAGTGGTTGGCTC	Random mutagenesis of cIVP882-HALO-HIS	N/A
24	23	JSO-1656	AGACGACTTATGAAGGCTAAAG	Construction of cIVP882R12M-HALO-HIS	intramolecular reclosure
25	24	JSO-1657	TATGACGTTACCAAAATTCATC	Construction of cIVP882R12M-HALO-HIS	intramolecular reclosure
26	25	JSO-1658	AAGGCTAAAGGCTGGACTCTTCAA	Construction of cIVP882R12x-HALO-HIS	intramolecular reclosure
27	26	JSO-1659	NNNAAGTCGTCTTATGACGTTACCAAAATTCATCA	Construction of cIVP882R12x-HALO-HIS	intramolecular reclosure
28	27	JSO-404	ATGACTAAAAAAATTTCATTCATTATTAACGGCC	pJES-182; Construction of PL-lux backbone; insert = JSgblock-78	Gibson
29	28	JSO-406	CCATTCCCAAACATTACCTACCATTAA	pJES-182; Construction of PL-lux backbone; insert = JSgblock-78	Gibson
30	29	JSO-1523	TCCCAGACCCGGTTTACC	pJES-184; Construction of pTetA-SNAP (from pJES-166)	intramolecular reclosure
31	30	JSO-1406	TAGTCATCGAGTGCCTTTTGGCT	pJES-184; Construction of pTetA-SNAP (from pJES-166)	intramolecular reclosure
32	31	JSO-1242	TCATCGAGTGCCTTTTGGCTG	pJES-192; Construction of pTetA-ant backbone (from pJES-143); insert = JSgblock-110 (ant)	Gibson
33	32	JSO-1243	TTCACACCTCCTGTGGAGCT	pJES-192; Construction of pTetA-ant backbone (from pJES-143); insert = JSgblock-110 (ant)	Gibson
34	33	JSO-1619	CATTTCACACCTCCTGTGGAGC	pJES-194; Construction of pTetA-ant-3xFLAG-SNAP backbone (from pTetA-SNAP); insert = JSO-1620/1621 product	Gibson
35	34	JSO-1529	GACAAAGATTGCGAAATGAAACGTACCAC	pJES-194; Construction of pTetA-ant-3xFLAG-SNAP backbone (from pTetA-SNAP); insert = JSO-1620/1621 product	Gibson
36	35	JSO-1620	AGTGATAGAGAAAAGTGAAATGGGAGCT	pJES-194; Construction of pTetA-ant-3xFLAG-SNAP insert (from JSgblock-116); backbone = JSO-1619/1529 product	Gibson
37	36	JSO-1621	TACGTTTCATTTCGCAATCTTTGTCTTTGTCATCGTCGTCCTTGTAATCG	pJES-194; Construction of pTetA-ant-3xFLAG-SNAP insert (from JSgblock-116); backbone = JSO-1619/1529 product	Gibson
38	37	JSO-1566	CATTAATTAACCTCCTGAATTCGGAAGCGAT	Construction of cILambda-HALO-HIS (pJES-193), cILambda::VP882-HALO-HIS (pJES-188), cIVP882::Lambda-HALO-HIS (pJES-189), and C2-HALO-HIS (pJES-191) backbones (from pJES-183); inserts = JSO-1575/1576 product (Lambda); JSgblock-104 (Lambda::VP882); JSgblock-105 (VP882-Lambda); JSgblock-109 (C2)	Gibson (C2 and chimeras); PacI cloning (Lambda)
39	38	JSO-1567	GAGCCAACCACTGAGGATCTG	Construction of cILambda-HALO-HIS (pJES-193), cILambda::VP882-HALO-HIS (pJES-188), cIVP882::Lambda-HALO-HIS (pJES-189), and C2-HALO-HIS (pJES-191) backbones (from pJES-183); inserts = JSO-1575/1576 product (Lambda); JSgblock-104 (LambdaN::CVP882); JSgblock-105 (VP882N::CLambda); JSgblock-109 (C2)	Gibson (C2 and chimeras); PacI cloning (Lambda)
40	39	JSO-1575	GTTTTTTAATTAATGAGCACAAAAAAGAAACCATTAACACAAGAG	pJES-193; Construction of cILambda-HALO-HIS insert (from JSgblock-56); backbone = JSO-1566/1567 product	PacI cloning
41	40	JSO-1576	GCCAAACGTCTCTTCAGGC	pJES-193; Construction of cILambda-HALO-HIS insert (from JSgblock-56); backbone = JSO-1566/1567 product	PacI cloning
42	41	JSO-RR110F	GCTTCGCCTTGCTGCCTAGTCATCGAG	Construction of SNAP-Qtip V78A/D79A	intramolecular reclosure
43	42	JSO-RR110R	ACCTCCTTTGAACCGCAG	Construction of SNAP-Qtip V78A/D79A	intramolecular reclosure
44	43	JSO-RR111F	GGAGGTGCTTGCTGCCGTTGATTAGTCATCGAGTG	Construction of SNAP-Qtip R76A/L77A	intramolecular reclosure
45	44	JSO-RR111R	TTTGAACCGCAGCCTATTTG	Construction of SNAP-Qtip R76A/L77A	intramolecular reclosure
46	45	JSO-RR112F	TTCAAAGGAGGCTGCCCGCCTTGTTGATTAGTC	Construction of SNAP-Qtip V74A/L75A	intramolecular reclosure
47	46	JSO-RR112R	CCGCAGCCTATTTGCAGG	Construction of SNAP-Qtip V74A/L75A	intramolecular reclosure
48	47	JSO-RR113F	CTGCGGTTCAGCTGCCGTGCTTCGCCTTGTTGATTAG	Construction of SNAP-Qtip K72A/E73A	intramolecular reclosure
49	48	JSO-RR113R	CCTATTTGCAGGCTGCGG	Construction of SNAP-Qtip K72A/E73A	intramolecular reclosure
50	49	JSO-RR114F	AATAGGCTGCGCTGCCAAGGAGGTGC	Construction of SNAP-Qtip G70A/S71A	intramolecular reclosure
51	50	JSO-RR114R	TGCAGGCTGCGGTTTATT	Construction of SNAP-Qtip G70A/S71A	intramolecular reclosure
52	51	JSO-RR115F	CCTGCAAATAGCTGCCGGTTCAAAGG	Construction of SNAP-Qtip G68A/C69A	intramolecular reclosure
53	52	JSO-RR115R	CTGCGGTTTATTTTTTCC	Construction of SNAP-Qtip G68A/C69A	intramolecular reclosure
54	53	JSO-RR116F	CCGCAGCCTGGCTGCCGGCTGCGGTT	Construction of SNAP-Qtip Q66A/I67A	intramolecular reclosure
55	54	JSO-RR116R	TTTATTTTTTCCGATACCTGAAGG	Construction of SNAP-Qtip Q66A/I67A	intramolecular reclosure
56	55	JSO-RR117F	AATAAACCGCGCTGCCCAAATAGGCTGCG	Construction of SNAP-Qtip S64A/L65A	intramolecular reclosure
57	56	JSO-RR117R	TTTTCCGATACCTGAAGG	Construction of SNAP-Qtip S64A/L65A	intramolecular reclosure
58	57	JSO-RR118F	GGAAAAAATAGCTGCCAGCCTGCAAATAGGCTG	Construction of SNAP-Qtip N62A/R63A	intramolecular reclosure
59	58	JSO-RR118R	GATACCTGAAGGTGCTGG	Construction of SNAP-Qtip N62A/R63A	intramolecular reclosure
60	59	JSO-RR119F	GGTATCGGAAGCTGCCAACCGCAGCCTGCAAATAG	Construction of SNAP-Qtip K60A/I61A	intramolecular reclosure
61	60	JSO-RR119R	TGAAGGTGCTGGTGGGCA	Construction of SNAP-Qtip K60A/I61A	intramolecular reclosure
62	61	JSO-RR120F	CCTTCAGGTAGCTGCCAAAATAAACCGCAGCCTGC	Construction of SNAP-Qtip S58A/E59A	intramolecular reclosure
63	62	JSO-RR120R	TGCTGGTGGGCAGCAGAC	Construction of SNAP-Qtip S58A/E59A	intramolecular reclosure
64	63	JSO-RR121F	CCAGCACCTTGCTGCCTCGGAAAAAATAAACCGCAGCCTGCAAATAG	Construction of SNAP-Qtip Q56A/V57A	intramolecular reclosure
65	64	JSO-RR121R	TGGGCAGCAGACAGGGCA	Construction of SNAP-Qtip Q56A/V57A	intramolecular reclosure
66	65	JSO-RR122F	TGCCCACCAGGCTGCCCAGGTATCGGAAAAAATAAACCG	Construction of SNAP-Qtip H54A/L55A	intramolecular reclosure
67	66	JSO-RR122R	GCAGACAGGGCACACGAT	Construction of SNAP-Qtip H54A/L55A	intramolecular reclosure
68	67	JSO-RR123F	GTCTGCTGCCGCTGCCCACCTTCAGGTATCGGAAAAAATAAAC	Construction of SNAP-Qtip H52A/Q53A	intramolecular reclosure
69	68	JSO-RR123R	AGGGCACACGATACCACC	Construction of SNAP-Qtip H52A/Q53A	intramolecular reclosure
70	69	JSO-RR124F	ATCGTGTGCCGCTGCCGCTGCCCACCAGCAC	Construction of SNAP-Qtip L48A/S49A	intramolecular reclosure
71	70	JSO-RR124R	ACCACCCTCGGGCTTACC	Construction of SNAP-Qtip L48A/S49A	intramolecular reclosure
72	71	JSO-RR125F	GGTGGTATCGGCTGCCCTGTCTGCTG	Construction of SNAP-Qtip C46A/A47A	intramolecular reclosure
73	72	JSO-RR125R	CTCGGGCTTACCTCGATA	Construction of SNAP-Qtip C46A/A47A	intramolecular reclosure
74	73	JSO-RR126F	CCCGAGGGTGGCTGCCTGTGCCCTGTCTGC	Construction of SNAP-Qtip V44A/S45A	intramolecular reclosure
75	74	JSO-RR126R	CTTACCTCGATACCGGCA	Construction of SNAP-Qtip V44A/S45A	intramolecular reclosure
76	75	JSO-RR127F	GGTAAGCCCGGCTGCCGTATCGTGTGCCCTG	Construction of SNAP-Qtip R42A/V43A	intramolecular reclosure
77	76	JSO-RR127R	TCGATACCGGCACTAAGC	Construction of SNAP-Qtip R42A/V43A	intramolecular reclosure
78	77	JSO-RR128F	TATCGAGGTAGCTGCCAGGGTGGTATCGTGTGCCCTGTCTG	Construction of SNAP-Qtip S40A/P41A	intramolecular reclosure
79	78	JSO-RR128R	CCGGCACTAAGCGCGGTG	Construction of SNAP-Qtip S40A/P41A	intramolecular reclosure
80	79	JSO-RR129F	TGCCGGTATCGCTGCCAGCCCGAGGG	Construction of SNAP-Qtip E38A/V39A	intramolecular reclosure
81	80	JSO-RR129R	CTAAGCGCGGTGTCCAGT	Construction of SNAP-Qtip E38A/V39A	intramolecular reclosure
82	81	JSO-RR130F	GCTTAGTGCCGCTGCCGAGGTAAGCCC	Construction of SNAP-Qtip G36A/I37A	intramolecular reclosure
83	82	JSO-RR130R	GCGGTGTCCAGTAGCTCG	Construction of SNAP-Qtip G36A/I37A	intramolecular reclosure
84	83	JSO-RR131F	CACCGCGCTTGCTGCCGGTATCGAGG	Construction of SNAP-Qtip S34A/A35A	intramolecular reclosure
85	84	JSO-RR131R	TCCAGTAGCTCGATGATGG	Construction of SNAP-Qtip S34A/A35A	intramolecular reclosure
86	85	JSO-RR132F	ACTGGACACCGCTGCCAGTGCCGGTA	Construction of SNAP-Qtip A32A/L33A	intramolecular reclosure
87	86	JSO-RR132R	AGCTCGATGATGGCAGTAC	Construction of SNAP-Qtip A32A/L33A	intramolecular reclosure
88	87	JSO-RR133F	CGAGCTACTGGCTGCCGCGCTTAGTG	Construction of SNAP-Qtip D30A/T31A	intramolecular reclosure
89	88	JSO-RR133R	ATGATGGCAGTACCTTTTTCC	Construction of SNAP-Qtip D30A/T31A	intramolecular reclosure
90	89	JSO-RR134F	CATCATCGAGGCTGCCGACACCGCGC	Construction of SNAP-Qtip L28A/L29A	intramolecular reclosure
91	90	JSO-RR134R	GCAGTACCTTTTTCCAGG	Construction of SNAP-Qtip L28A/L29A	intramolecular reclosure
92	91	JSO-RR135F	TACTGCCATCGCTGCCCTACTGGACACCGCG	Construction of SNAP-Qtip I26A/E27A	intramolecular reclosure
93	92	JSO-RR135R	CCTTTTTCCAGGCTGGATTG	Construction of SNAP-Qtip I26A/E27A	intramolecular reclosure
94	93	JSO-RR136F	AAAAGGTACTGCTGCCATCGAGCTACTG	Construction of SNAP-Qtip A24A/I25A	intramolecular reclosure
95	94	JSO-RR136R	TCCAGGCTGGATTGTAGG	Construction of SNAP-Qtip A24A/I25A	intramolecular reclosure
96	95	JSO-RR137F	CCTGGAAAAAGCTGCCGCCATCATCGAGC	Construction of SNAP-Qtip G22A/T23A	intramolecular reclosure
97	96	JSO-RR137R	CTGGATTGTAGGGCGTCT	Construction of SNAP-Qtip G22A/T23A	intramolecular reclosure
98	97	JSO-RR138F	ATCCAGCCTGGCTGCCGGTACTGCCATC	Construction of SNAP-Qtip E20A/K21A	intramolecular reclosure
99	98	JSO-RR138R	TGTAGGGCGTCTAAAGAG	Construction of SNAP-Qtip E20A/K21A	intramolecular reclosure
100	99	JSO-RR139F	CCTACAATCCGCTGCCGAAAAAGGTACTGCC	Construction of SNAP-Qtip S18A/L19A	intramolecular reclosure
101	100	JSO-RR139R	GCGTCTAAAGAGTCGATG	Construction of SNAP-Qtip S18A/L19A	intramolecular reclosure
102	101	JSO-RR140F	AGACGCCCTAGCTGCCAGCCTGGAAAAAGG	Construction of SNAP-Qtip Q16A/S17A	intramolecular reclosure
103	102	JSO-RR140R	AAAGAGTCGATGTGTTCAC	Construction of SNAP-Qtip Q16A/S17A	intramolecular reclosure
104	103	JSO-RR141F	CTCTTTAGACGCTGCCCAATCCAGCCTG	Construction of SNAP-Qtip A14A/L15A	intramolecular reclosure
105	104	JSO-RR141R	TCGATGTGTTCACTGCAAAAATC	Construction of SNAP-Qtip A14A/L15A	intramolecular reclosure
106	105	JSO-RR142F	CATCGACTCTGCTGCCGCCCTACAATC	Construction of SNAP-Qtip L12A/D13A	intramolecular reclosure
107	106	JSO-RR142R	TGTTCACTGCAAAAATCAC	Construction of SNAP-Qtip L12A/D13A	intramolecular reclosure
108	107	JSO-RR143F	TGAACACATCGCTGCCTTAGACGCCC	Construction of SNAP-Qtip D10A/S11A	intramolecular reclosure
109	108	JSO-RR143R	CTGCAAAAATCACACGCG	Construction of SNAP-Qtip D10A/S11A	intramolecular reclosure
110	109	JSO-RR144F	TTGCAGTGAAGCTGCCGACTCTTTAGACG	Construction of SNAP-Qtip H8A/I9A	intramolecular reclosure
111	110	JSO-RR144R	AAATCACACGCGTTATCG	Construction of SNAP-Qtip H8A/I9A	intramolecular reclosure
112	111	JSO-RR145F	TGATTTTTGCGCTGCCCACATCGACTCTTTAGACGCCCTAC	Construction of SNAP-Qtip S6A/E7A	intramolecular reclosure
113	112	JSO-RR145R	CACGCGTTATCGCTCTGA	Construction of SNAP-Qtip S6A/E7A	intramolecular reclosure
114	113	JSO-RR146F	CGCGTGTGATGCTGCCAGTGAACACATC	Construction of SNAP-Qtip F4A/C5A	intramolecular reclosure
115	114	JSO-RR146R	TTATCGCTCTGAAAGTAC	Construction of SNAP-Qtip F4A/C5A	intramolecular reclosure
116	115	JSO-RR147F	CGATAACGCGGCTGCCTTTTGCAGTGAACAC	Construction of SNAP-Qtip C2A/D3A	intramolecular reclosure
117	116	JSO-RR147R	CTCTGAAAGTACAGATCC	Construction of SNAP-Qtip C2A/D3A	intramolecular reclosure
118	117	JSO-1547	GTGTGGTTAGCTCTAGCGGTG	Sequencing primer for SNAP-Qtip constructs (-120nt from end of SNAP)	N/A
119	118	JSO-1588	CATCATCGAGGCTCTGGACACCGC	Construction of SNAP-Qtip L28A	intramolecular reclosure
120	119	JSO-1589	GCAGTACCTTTTTCCAGG	Construction of SNAP-Qtip L28A	intramolecular reclosure
121	120	JSO-1590	CATCGAGCTAGCTGACACCGCGC	Construction of SNAP-Qtip L29A	intramolecular reclosure
122	121	JSO-1591	ATGGCAGTACCTTTTTCC	Construction of SNAP-Qtip L29A	intramolecular reclosure
123	122	JSO-1623	CCCTACAATCCAGCCTGGAAAAAG	Construction of SNAP-Qtip L12A and SNAP-Qtip D13A backbones; inserts = JSO-1625 ssDNA (L12A) and JSO-1626 ssDNA (D13A)	ssDNA bridge (Gibson)
124	123	JSO-1624	AGAGTCGATGTGTTCACTGCAAAAATCA	Construction of SNAP-Qtip L12A and SNAP-Qtip D13A backbones; inserts = JSO-1625 ssDNA (L12A) and JSO-1626 ssDNA (D13A)	ssDNA bridge (Gibson)
125	124	JSO-1625	GCAGTGAACACATCGACTCTGCTGACGCCCTACAATCCAGCCTGG	Construction of SNAP-Qtip L12A insert; backbone = JSO-1623/1624 product	ssDNA bridge (Gibson)
126	125	JSO-1626	GCAGTGAACACATCGACTCTTTAGCTGCCCTACAATCCAGCCTGG	Construction of SNAP-Qtip D13A insert; backbone = JSO-1623/1624 product	ssDNA bridge (Gibson)
127	126	JSgblock-119	TAACGTCATAAGACGACTTAGGAAGGCTAAAGGCTGGACTCTTGCCCGTGTCTGCGAAGAGATGAATGGTGCCATTCAGACCGGTCACTTAGCTCGCATTGAGCGAGGTGAACTGACGCCATCCGTTTACATAG	Construction of cIVP882DBD*-HALO-HIS insert; backbone = JSO-1608/1609 product	Gibson
128	127	JSgblock-109	CTTTACTAAGGAGCGATCGCTTCCGAATTCAGGAGGTTAATTAATGAATACACAATTGATGGGTGAGCGTATTCGCGCTCGAAGAAAAAAACTCAAGATTAGACAAGCCGCTCTTGGTAAGATGGTGGGAGTGTCTAATGTTGCAATATCGCAATGGGAGCGCTCGGAGACTGAGCCAAATGGGGAGAACCTGTTGGCACTTTCGAAGGCTCTTCAGTGCTCCCCTGACTATTTGCTGAAAGGAGATTTAAGCCAGACAAACGTTGCCTATCATAGTAGGCATGAGCCAAGAGGATCATACCCTCTTATCAGTTGGGTAAGCGCAGGGCAATGGATGGAAGCTGTAGAACCTTATCACAAGCGCGCGATAGAGAACTGGCACGACACCACTGTAGATTG…	C2 insert	Gibson
129	128	JSgblock-56	GCCAACCACTGAGGATCTGTACTTTCAGAGCGATAACGCGAGCACAAAAAAGAAACCATTAACACAAGAGCAGCTTGAGGACGCACGTCGCCTTAAAGCAATTTATGAAAAAAAGAAAAATGAACTTGGCTTATCCCAGGAATCTGTCGCAGACAAGATGGGGATGGGGCAGTCAGGCGTTGGTGCTTTATTTAATGGCATCAATGCATTAAATGCTTATAACGCCGCATTGCTTGCAAAAATTCTCAAAGTTAGCGTTGAAGAATTTAGCCCTTCAATCGCCAGAGAAATCTACGAGATGTATGAAGCGGTTAGTATGCAGCCGTCACTTAGAAGTGAGTATGAGTACCCTGTTTTTTCTCATGTTCAGGCAGGGATGTTCTCACCTGAGCTTAGAAC…	cILambda insert template (PCR with JSO-1575/1576)	PCR template (then PacI cloning)
130	129	JSgblock-104	CTTTACTAAGGAGCGATCGCTTCCGAATTCAGGAGGTTAATTAATGAGCACAAAAAAGAAACCATTAACACAAGAGCAGCTTGAGGACGCACGTCGCCTTAAAGCAATTTATGAAAAAAAGAAAAATGAACTTGGCTTATCCCAGGAATCTGTCGCAGACAAGATGGGGATGGGGCAGTCAGGCGTTGGTGCTTTATTTAATGGCATCAATGCATTAAATGCTTATAACGCCGCATTGCTTGCAAAAATTCTCAAAGTTAGCGTTGAAGAATTTAGCCCTTCAATCGCCAGAGAAATCTACGAGATGTATGAAGCGGTTAGTATGCAGCCGTCACTTAGAAGTGAGTATGAGTACCCGGTACTTTCATGGGTGCAAGCTGGCCTCTGGACTTCCTCGCC…	LambdaN::CVP882 insert	Gibson
131	130	JSgblock-105	CTTTACTAAGGAGCGATCGCTTCCGAATTCAGGAGGTTAATTAATGATGAATTTTGGTAACGTCATAAGACGACTTAGGAAGGCTAAAGGCTGGACTCTTCAACGTGTCTGCGAAGAGATGAATGGTGCCATTCAGACCGGTCACTTATCTCGCATTGAGCGAGGTGAACTGACGCCATCCGTTTACATAGCACGCAACATTGCCCGATCGCTTGGTACCTCACTGGATACCATGCTTGCCGAGGCCGATGGGGGGCCGCTCGCCCAAGTGGTACCGGATCCAGCGCAGCGGGTTCCTGTTTTTTCTCATGTTCAGGCAGGGATGTTCTCACCTGAGCTTAGAACCTTTACCAAAGGTGATGCGGAGAGATGGGTAAGCACAACCAAAAAAGCCAGTGA…	VP882N::Clambda insert	Gibson
132	131	JSgblock-110	TATCAGTGATAGAGAAAAGTGAAATGGGAGCTCCACAGGAGGTGTGAAATGAATAGTATAGCAATTTTAGAAGCAGTTAACACCTCTTACGTGCCGTTTAATGGACAGCATGTTCTTACCGCTATGGTGGCTGGAGTTGCCTATGTAGCTATGAAGCCAGTCGTGGATAACATTGGTCTCTCATGGTCATCTCAGGTGCAAAAGCTTCTGAAAATGAAAGATAAATTCAACTATGTCGATATCGACATGGTTGCTGGAGATATGAAGAAACGTCTCATGGGATGCATCCCACTGAAGAAACTTAACGGCTGGCTGTTCAGCATTAACCCTGAGAAAGTTCGTGCAGACATCCGTGACAAACTGATTAAGTACCAGGAAGAATGCTTCACCGTTCTGTAT…	Ant	Gibson
133	132	JSgblock-116	TATCAGTGATAGAGAAAAGTGAAATGGGAGCTCCACAGGAGGTGTGAAATGAATAGTATAGCAATTTTAGAAGCAGTTAACACCTCTTACGTGCCGTTTAATGGACAGCATGTTCTTACCGCTATGGTGGCTGGAGTTGCCTATGTAGCTATGAAGCCAGTCGTGGATAACATTGGTCTCTCATGGTCATCTCAGGTGCAAAAGCTTCTGAAAATGAAAGATAAATTCAACTATGTCGATATCGACATGGTTGCTGGAGATATGAAGAAACGTCTCATGGGATGCATCCCACTGAAGAAACTTAACGGCTGGCTGTTCAGCATTAACCCTGAGAAAGTTCGTGCAGACATCCGTGACAAACTGATTAAGTACCAGGAAGAATGCTTCACCGTTCTGTAT…	Ant-3xFLAG insert template (PCR with JSO-1620/1621)	PCR template (then Gibson)
	133	JSgblock-78	ATTTATGAAGGGTCTTTTTGCATGCGGCGGGTACCGCTCGAGTTAATTAACGGTGATAAATTATCTCTGGCGGTGTTGACATAAATACCACTGGCGGTGATACTGAGCACATCAGCAGGACGCACTGACCACCATGAAGGTGACGCTCTTAAAAATTAAGCCCTGAAGAAGGGCTTTATTTGCATACATTCAATCAATTGTTATCTAAGGAAATACTTACATATGATGACTAAAAAAATTTCATTCATTATTAACGGCCAGGTTGAAATCTTTCC	PL-lux insert	Gibson
