## Supplementary material for "Separating Functions of the Phage-Encoded Quorum-Sensing-Activated Antirepressor Qtip": SI Tables: TableS3_Plasmids.xlsx

### Sheet: Plasmids
Table S3
	#	Plasmid name (informal)	Plasmid ID	Strain ID (formal)	Relevant fragment	Marker, Origin	Source
1	1	VP882 vqmAPhage::Tn5 CmR	JSP-024	JSP-0024	full length phage	Cm, VP882 and oriR6ky	(Silpe and Bassler, 2019a)
2	2	Pq-lux	pJES-097	JSS-1219	Pq-lux reporter	Kan, p15A	(Silpe and Bassler, 2019a)
3	3	cIVP882, Pq-lux	pJES-125	JSS-1388	cIVP882, Pq-lux reporter	Amp, pBR322	(Silpe and Bassler, 2019a)
4	4	pTetA-qtip, KanR	pJES-143	JSS-1507	Qtip	Kan, p15A	(Silpe and Bassler, 2019a)
5	5	pET15b-pT7-HIS-qtip	pJES-147	JSS-1542	HIS-Qtip	Amp, pBR322	(Silpe and Bassler, 2019a)
6	6	pH6HTN-pT7-HIS-HALO	pJES-156	JSS-1584	HIS-HALO	Amp, pBR322	Promega
7	7	pTetA-SNAP-qtip	pJES-166	JSS-1619/2002	SNAP-Qtip	Kan, p15A	(Silpe and Bassler, 2019a)
8	8	PL-lux	pJES-182	JSS-1816	PL-lux reporter	Kan, p15A	This study
9	9	pH6HTC-pT7-cIVP882-HALO-HIS	pJES-183	JSS-2017	cIVP882-HALO-HIS	Amp, pBR322	This study
10	10	pTetA-SNAP	pJES-184	JSS-2022	SNAP	Kan, p15A	This study
11	11	pH6HTC-pT7-cIVP882K172A-HALO-HIS	pJES-185	JSS-2035	cIVP882-HALO-HIS K172A	Amp, pBR322	This study
12	12	pH6HTC-pT7-cIVP882S130A-HALO-HIS	pJES-186	JSS-2036	cIVP882-HALO-HIS S130A	Amp, pBR322	This study
13	13	pH6HTC-pT7-cIVP882G92D-HALO-HIS	pJES-187	JSS-2037	cIVP882-HALO-HIS G92D	Amp, pBR322	This study
14	14	pH6HTC-pT7-cILambda::VP882 chimera-HALO-HIS	pJES-188	JSS-2052	cILambda::VP882 chimera-HALO-HIS	Amp, pBR322	This study
15	15	pH6HTC-pT7-cIVP882::Lambda chimera-HALO-HIS	pJES-189	JSS-2053	cIVP882::Lambda chimera-HALO-HIS	Amp, pBR322	This study
16	16	pRSF1b-pT7-cIVP882-HALO (no HIS)	pJES-190	JSS-2041	cIVP882-HALO	Kan, RSF	This study
17	17	pH6HTC-pT7-C2-HALO-HIS	pJES-191	JSS-2068	C2-HALO-HIS	Amp, pBR322	This study
18	18	pTetA-ant	pJES-192	JSS-2069	Ant	Amp, pBR322	This study
19	19	pH6HTC-pT7-cILambda-HALO-HIS	pJES-193	JSS-2091	cILambda-HALO-HIS	Amp, pBR322	This study
20	20	pTetA-ant-3xFLAG-SNAP	pJES-194	JSS-2138	Ant-3xFLAG-SNAP	Kan, p15A	This study
21	21	pH6HTC-pT7-cIVP882Q19A/S35A-HALO-HIS (DBD*)	pJES-195	JSS-2172	cIVP882DBD*-HALO-HIS	Amp, pBR322	This study
		cIVP882R11x-HALO-HIS mutants
	#	Plasmid name (informal)	Plasmid ID	Strain ID (formal)	Relevant fragment	Marker, Origin	Source
22	22	pH6HTC-pT7-cIVP882R11E-HALO-HIS	pR11E	ODplate1_E4	cIVP882R11E-HALO-HIS	Amp, pBR322	This study
23	23	pH6HTC-pT7-cIVP882R11H-HALO-HIS	pR11H	ODplate1_E5	cIVP882R11H-HALO-HIS	Amp, pBR322	This study
24	24	pH6HTC-pT7-cIVP882R11L-HALO-HIS	pR11L	ODplate1_E6	cIVP882R11L-HALO-HIS	Amp, pBR322	This study
25	25	pH6HTC-pT7-cIVP882R11I-HALO-HIS	pR11I	ODplate1_E7	cIVP882R11I-HALO-HIS	Amp, pBR322	This study
26	26	pH6HTC-pT7-cIVP882R11N-HALO-HIS	pR11N	ODplate1_E8	cIVP882R11N-HALO-HIS	Amp, pBR322	This study
27	27	pH6HTC-pT7-cIVP882R11Q-HALO-HIS	pR11Q	ODplate1_E9	cIVP882R11Q-HALO-HIS	Amp, pBR322	This study
28	28	pH6HTC-pT7-cIVP882R11M-HALO-HIS	pR11M	ODplate1_F2	cIVP882R11M-HALO-HIS	Amp, pBR322	This study
29	29	pH6HTC-pT7-cIVP882R11G-HALO-HIS	pR11G	ODplate1_F3	cIVP882R11G-HALO-HIS	Amp, pBR322	This study
30	30	pH6HTC-pT7-cIVP882R11D-HALO-HIS	pR11D	ODplate1_F4	cIVP882R11D-HALO-HIS	Amp, pBR322	This study
31	31	pH6HTC-pT7-cIVP882R11S-HALO-HIS	pR11S	ODplate1_F5	cIVP882R11S-HALO-HIS	Amp, pBR322	This study
32	32	pH6HTC-pT7-cIVP882R11K-HALO-HIS	pR11K	ODplate1_F6	cIVP882R11K-HALO-HIS	Amp, pBR322	This study
33	33	pH6HTC-pT7-cIVP882R11P-HALO-HIS	pR11P	ODplate1_F7	cIVP882R11P-HALO-HIS	Amp, pBR322	This study
		SNAP-Qtip mutants
	#	Plasmid name (informal)	Plasmid ID	Strain ID (formal)	Relevant fragment	Marker, Origin	Source
34	34	pTetA-SNAP-qtip C2A/D3A	pRR-147	JSplate1_D2	SNAP-Qtip C2A/D3A	Kan, p15A	This study
35	35	pTetA-SNAP-qtip F4A/C5A	pRR-146	JSplate1_D1	SNAP-Qtip F4A/C5A	Kan, p15A	This study
36	36	pTetA-SNAP-qtip S6A/E7A	pRR-145	JSplate1_C12	SNAP-Qtip S6A/E7A	Kan, p15A	This study
37	37	pTetA-SNAP-qtip H8A/I9A	pRR-144	JSplate1_C11	SNAP-Qtip H8A/I9A	Kan, p15A	This study
38	38	pTetA-SNAP-qtip D10A/S11A	pRR-143	JSplate1_C10	SNAP-Qtip D10A/S11A	Kan, p15A	This study
39	39	pTetA-SNAP-qtip L12A/D13A	pRR-142	JSplate1_C9	SNAP-Qtip L12A/D13A	Kan, p15A	This study
40	40	pTetA-SNAP-qtip A14A/L15A	pRR-141	JSplate1_C8	SNAP-Qtip A14A/L15A	Kan, p15A	This study
41	41	pTetA-SNAP-qtip Q16A/S17A	pRR-140	JSplate1_C7	SNAP-Qtip Q16A/S17A	Kan, p15A	This study
42	42	pTetA-SNAP-qtip S18A/L19A	pRR-139	JSplate1_C6	SNAP-Qtip S18A/L19A	Kan, p15A	This study
43	43	pTetA-SNAP-qtip E20A/K21A	pRR-138	JSplate1_C5	SNAP-Qtip E20A/K21A	Kan, p15A	This study
44	44	pTetA-SNAP-qtip G22A/T23A	pRR-137	JSplate1_C4	SNAP-Qtip G22A/T23A	Kan, p15A	This study
45	45	pTetA-SNAP-qtip A24A/I25A	pRR-136	JSplate1_C3	SNAP-Qtip A24A/I25A	Kan, p15A	This study
46	46	pTetA-SNAP-qtip I26A/E27A	pRR-135	JSplate1_C2	SNAP-Qtip I26A/E27A	Kan, p15A	This study
47	47	pTetA-SNAP-qtip L28A/L29A	pRR-134	JSplate1_C1	SNAP-Qtip L28A/L29A	Kan, p15A	This study
48	48	pTetA-SNAP-qtip D30A/T31A	pRR-133	JSplate1_B12	SNAP-Qtip D30A/T31A	Kan, p15A	This study
49	49	pTetA-SNAP-qtip A32A/L33A	pRR-132	JSplate1_B11	SNAP-Qtip A32A/L33A	Kan, p15A	This study
50	50	pTetA-SNAP-qtip S34A/A35A	pRR-131	JSplate1_B10	SNAP-Qtip S34A/A35A	Kan, p15A	This study
51	51	pTetA-SNAP-qtip G36A/I37A	pRR-130	JSplate1_B9	SNAP-Qtip G36A/I37A	Kan, p15A	This study
52	52	pTetA-SNAP-qtip E38A/V39A	pRR-129	JSplate1_B8	SNAP-Qtip E38A/V39A	Kan, p15A	This study
53	53	pTetA-SNAP-qtip S40A/P41A	pRR-128	JSplate1_B7	SNAP-Qtip S40A/P41A	Kan, p15A	This study
54	54	pTetA-SNAP-qtip R42A/V43A	pRR-127	JSplate1_B6	SNAP-Qtip R42A/V43A	Kan, p15A	This study
55	55	pTetA-SNAP-qtip V44A/S45A	pRR-126	JSplate1_B5	SNAP-Qtip V44A/S45A	Kan, p15A	This study
56	56	pTetA-SNAP-qtip C46A/A47A	pRR-125	JSplate1_B4	SNAP-Qtip C46A/A47A	Kan, p15A	This study
57	57	pTetA-SNAP-qtip L48A/S49A	pRR-124	JSplate1_B3	SNAP-Qtip L48A/S49A	Kan, p15A	This study
58	58	pTetA-SNAP-qtip H52A/Q53A	pRR-123	JSplate1_B2	SNAP-Qtip H52A/Q53A	Kan, p15A	This study
59	59	pTetA-SNAP-qtip H54A/L55A	pRR-122	JSplate1_B1	SNAP-Qtip H54A/L55A	Kan, p15A	This study
60	60	pTetA-SNAP-qtip Q56A/V57A	pRR-121	JSplate1_A12	SNAP-Qtip Q56A/V57A	Kan, p15A	This study
61	61	pTetA-SNAP-qtip S58A/E59A	pRR-120	JSplate1_A11	SNAP-Qtip S58A/E59A	Kan, p15A	This study
62	62	pTetA-SNAP-qtip K60A/I61A	pRR-119	JSplate1_A10	SNAP-Qtip K60A/I61A	Kan, p15A	This study
63	63	pTetA-SNAP-qtip N62A/R63A	pRR-118	JSplate1_A9	SNAP-Qtip N62A/R63A	Kan, p15A	This study
64	64	pTetA-SNAP-qtip S64A/L65A	pRR-117	JSplate1_A8	SNAP-Qtip S64A/L65A	Kan, p15A	This study
65	65	pTetA-SNAP-qtip Q66A/I67A	pRR-116	JSplate1_A7	SNAP-Qtip Q66A/I67A	Kan, p15A	This study
66	66	pTetA-SNAP-qtip G68A/C69A	pRR-115	JSplate1_A6	SNAP-Qtip G68A/C69A	Kan, p15A	This study
67	67	pTetA-SNAP-qtip G70A/S71A	pRR-114	JSplate1_A5	SNAP-Qtip G70A/S71A	Kan, p15A	This study
68	68	pTetA-SNAP-qtip K72A/E73A	pRR-113	JSplate1_A4	SNAP-Qtip K72A/E73A	Kan, p15A	This study
69	69	pTetA-SNAP-qtip V74A/L75A	pRR-112	JSplate1_A3	SNAP-Qtip V74A/L75A	Kan, p15A	This study
70	70	pTetA-SNAP-qtip R76A/L77A	pRR-111	JSplate1_A2	SNAP-Qtip R76A/L77A	Kan, p15A	This study
71	71	pTetA-SNAP-qtip V78A/D79A	pRR-110	JSplate1_A1	SNAP-Qtip V78A/D79A	Kan, p15A	This study
72	72	pTetA-SNAP-qtip L12A	pRR-142A	JSS-2132	SNAP-Qtip L12A	Kan, p15A	This study
73	73	pTetA-SNAP-qtip D13A	pRR-142B	GM-703	SNAP-Qtip D13A	Kan, p15A	This study
74	74	pTetA-SNAP-qtip L28A	pRR-134A	JSS-2139	SNAP-Qtip L28A	Kan, p15A	This study
75	75	pTetA-SNAP-qtip L29A	pRR-134B	JSS-2140	SNAP-Qtip L29A	Kan, p15A	This study
