## Supplementary material for "Separating Functions of the Phage-Encoded Quorum-Sensing-Activated Antirepressor Qtip": SI Tables: TableS4_PlasmidByFigure.xlsx

### Sheet: PlasmidsByFigure
Table S4
		#	Combinations (Plasmid IDs)	Host
		MAIN
1		Figure 1
1	A	Figure 1A	N/A	N/A
1	B	Figure 1B	pJES-190 ; [pJES-190 + pJES-147]	purified protein
1	C	Figure 1C	pJES-097 ; [pJES-097 + pJES-183] ; [pJES-097 + pJES-195]	E. coli T7Express lysY/Iq
1	D	Figure 1D	[pJES-143 + pJES-183] ; [pJES-143 + pJES-195] ; [pJES-143 + pJES-156]	E. coli T7Express lysY/Iq
2		Figure 2
2	A	Figure 2A	pJES-183	purified protein
2	B	Figure 2B	pJES-190 ; [pJES-190 + pJES-147]	purified protein
2	C	Figure 2C	pJES-183 ; pJES-185 ; pJES-186 ; pJES-187	purified protein
2	D	Figure 2D	[pJES-143 + pJES-183] ; [pJES-143 + pJES-187] ; [pJES-143 + pJES-186] ; [pJES-143 + pJES-185]	E. coli T7Express lysY/Iq
3		Figure 3
3	A	Figure 3A	[pJES-183 + pJES-186] ; [pJES-183 + pJES-185] ; [pJES-186 + pJES-183] ; [pJES-185 + pJES-183]	purified protein
3	B	Figure 3B	[pJES-143 + pJES-193] ; [pJES-143 + pJES-183] ; [pJES-143 + pJES-188] ; [pJES-143 + pJES-189]	E. coli T7Express lysY/Iq
3	C	Figure 3C	pJES-143 + pR11M	E. coli T7Express lysY/Iq
3	D	Figure 3D	pJES-143 + pR11x	E. coli T7Express lysY/Iq
3	E	Figure 3E	[pJES-097 + pJES-156]; [pJES-097 + pR11x]	E. coli T7Express lysY/Iq
4		Figure 4
4	A	Figure 4A	pJES-166 ; pJES-184 ; [pJES-166 + pJES-183] ; [pJES-184 + pJES-183]	E. coli TOP10 and T7Express lysY/Iq
4	B	Figure 4B	pJES-125 + [pJES-184, pRR-110:pRR-147]	E. coli TOP10
5		Figure 5
5	A	Figure 5A	[pJES-125 + pJES-184] ; [pJES-125 + pJES-166] ; [pJES-125 + pRR-142] ; [pJES-125 + pRR-142A] ; [pJES-125 + pRR-142B] ; [pJES-125 + pRR-134] ; [pJES-125 + pRR-134A] ; [pJES-125 + pRR-134B]	E. coli T7Express lysY/Iq
5	B	Figure 5B	[pJES-183 + pJES-184] ; [pJES-183 + pJES-166] ; [pJES-183 + pRR-142B] ; [pJES-183 + pRR-134A]	E. coli T7Express lysY/Iq
6		Figure 6
6	A	Figure 6A	pJES-143 ; pJES-166 ; pJES-192 ; pJES-194	E. coli lambda cI857 lysogen
6	B	Figure 6B	pJES-143 ; pJES-166 ; pJES-192 ; pJES-194	E. coli VP882 lysogen
6	C	Figure 6C	[pJES-166 + pJES-183] ; [pJES-194 + pJES-183] ; [pJES-166 + pJES-193] ; [pJES-194 + pJES-193] ; [pJES-166 + pJES-191] ; [pJES-194 + pJES-191]	E. coli T7Express lysY/Iq
		SUPPLEMENTAL
S1		Figure S1
S1	A	Figure S1A	N/A	N/A
S1	B	Figure S1B	pJES-183	E. coli T7Express lysY/Iq
S2		Figure S2
S2	A	Figure S2A	pJES-097 ; [pJES-097 + pJES-183] ; [pJES-097 + pJES-193] ; [pJES-097 + pJES-188] ; [pJES-097 + pJES-189] ; pJES-182 ; [pJES-182 + pJES-183] ; [pJES-182 + pJES-193] ; [pJES-182 + pJES-188] ; [pJES-182 + pJES-189]	E. coli T7Express lysY/Iq
S2	B	Figure S2B	pJES-183 ; pJES-188 ; pJES-189	purified protein
S2	C	Figure S2C	pJES-183 ; pJES-188 ; pJES-189	purified protein
S3		Figure S3
S3	A	Figure S3A	[pJES-125 + pJES-143] ; [pJES-125 + pJES-184] ; [pJES-125 + pJES-166]	E. coli TOP10
S3	B	Figure S3B	pJES-143 ; pJES-184 ; pJES-166	V. parahaemolyticus VP882 lysogen
S3	C	Figure S3C	pJES-166	E. coli TOP10
S4		Figure S4
S4	A	Figure S4A	[pJES-183 + pJES-166] ; pJES-183 ; [pJES-183 + pRR-144] ; [pJES-183 + pRR-142] ; [pJES-183 + pRR-134] ; [pJES-183 + pRR-133] ; [pJES-183 + pRR-115] ; [pJES-183 + pRR-142A] ; [pJES-183 + pRR-142B] ; [pJES-183 + pRR-134A] ; [pJES-183 + pRR-134B]	E. coli T7Express lysY/Iq
S4	B	Figure S4B	[pJES-183 + pRR-144] ; [pJES-183 + pRR-133] ; [pJES-183 + pRR-115]	E. coli T7Express lysY/Iq
S5		Figure S5
S5	A	Figure S5A	[pJES-183 + pRR-142] ; [pJES-183 + pRR-142A]	E. coli T7Express lysY/Iq
S5	B	Figure S5B	[pJES-183 + pRR-134] ; [pJES-183 + pRR-134B]	E. coli T7Express lysY/Iq
S6		Figure S6
S6	A	Figure S6A	pJES-125 ; [pJES-125 + pJES-143] ; [pJES-125 + pJES-192]	E. coli TOP10
S6	B	Figure S6B	N/A	N/A
S6	C	Figure S6C	N/A	N/A
